# Somatic mtDNA Mutation Burden Shapes Metabolic Plasticity in Leukemogenesis

**DOI:** 10.1101/2024.09.25.615001

**Authors:** Xiujie Li-Harms, Jingjun Lu, Yu Fukuda, John Lynch, Aditya Sheth, Gautam Pareek, Marcin Kaminski, Hailey Ross, Christopher W. Wright, Huiyun Wu, Yong-Dong Wang, Geoff Neal, Amber Smith, Peter Vogel, Stanley Pounds, John Schuetz, Min Ni, Mondira Kundu

## Abstract

The role of somatic mitochondrial DNA (mtDNA) mutations in leukemogenesis remains poorly characterized. To determine the impact of somatic mtDNA mutations on the process, we assessed the leukemogenic potential of hematopoietic progenitor cells (HPCs) from mtDNA mutator mice (Polg D257A) with or without NMyc overexpression. We observed a higher incidence of spontaneous leukemogenesis in recipients transplanted with heterozygous Polg HPCs and a lower incidence of NMyc-driven leukemia in those with homozygous Polg HPCs compared to controls. Although mtDNA mutations in heterozygous and homozygous HPCs caused similar baseline impairments in mitochondrial function, only heterozygous HPCs responded to and supported altered metabolic demands associated with NMyc overexpression. Homozygous HPCs showed altered glucose utilization with pyruvate dehydrogenase inhibition due to increased phosphorylation, exacerbated by NMyc overexpression. The impaired growth of NMyc-expressing homozygous HPCs was partially rescued by inhibiting pyruvate dehydrogenase kinase, highlighting a relationship between mtDNA mutation burden and metabolic plasticity in leukemogenesis.

**TEASER:** Somatic mtDNA mutations as drivers of metabolic change in the development of leukemia.
