## Supplemental tables for "Somatic mtDNA Mutation Burden Shapes Metabolic Plasticity in Leukemogenesis": Table S1. Results of transplantation study.xlsx

### Sheet: All cases
Table S1. Results of transplantation study
Mouse ID	Vital status at end study	Time to death (days)	Time to end of study if alive (days)	Group	Cause of death			Additional notes
					Engraftment failure	Leukemia (subtype)	Anemia
1	Dead	27		WT-Y	Engraftment failure	/	/	/
2	Dead	32		WT-Y	Engraftment failure	/	/	/
3	Dead	83		WT-Y	/	Mixed lineage leukemia	/	/
4	Dead	188		WT-Y	/	/	/	cause of death unknown
5	Dead	188		WT-Y	/	/	/	cause of death unknown
6	Dead	200		WT-Y	/	/	/	cause of death unknown
7	Dead	205		WT-Y	/	/	/	cause of death unknown
8	Dead	218		WT-Y	/	/	/	cause of death unknown
9	Alive		250	WT-Y	/	/	/	/
10	Alive		250	WT-Y	/	/	/	/
11	Alive		250	WT-Y	/	/	/	/
12	Alive		250	WT-Y	/	/	/	/
13	Alive		250	WT-Y	/	/	/	/
14	Alive		250	WT-Y	/	/	/	/
15	Alive		250	WT-Y	/	/	/	/
16	Alive		250	WT-Y	/	/	/	/
17	Alive		250	WT-Y	/	/	/	/
18	Alive		250	WT-Y	/	/	/	/
19	Alive		250	WT-Y	/	/	/	/
20	Alive		250	WT-Y	/	/	/	/
21	Alive		250	WT-Y	/	/	/	/
22	Alive		250	WT-Y	/	/	/	/
23	Alive		250	WT-Y	/	/	/	/
24	Alive		250	WT-Y	/	/	/	/
25	Alive		250	WT-Y	/	/	/	/
26	Alive		250	WT-Y	/	/	/	/
27	Alive		250	WT-Y	/	/	/	/
28	Alive		250	WT-Y	/	/	/	/
29	Alive		250	WT-Y	/	/	/	/
30	Alive		250	WT-Y	/	/	/	/
31	Alive		250	WT-Y	/	/	/	/
32	Alive		250	WT-Y	/	/	/	/
33	Alive		250	WT-Y	/	/	/	/
34	Alive		250	WT-Y	/	/	/	/
35	Alive		250	WT-Y	/	/	/	/
36	Alive		250	WT-Y	/	/	/	/
37	Alive		250	WT-Y	/	/	/	/
38	Alive		250	WT-Y	/	/	/	/
39	Alive		250	WT-Y	/	/	/	/
40	Dead	42		Het-Y	Engraftment failure	/	/	/
41	Dead	42		Het-Y	Engraftment failure	/	/	/
42	Dead	55		Het-Y	Engraftment failure	/	/	/
43	Dead	91		Het-Y	/	Leukemia	/	/
44	Dead	115		Het-Y	/	T-cell leukemia	/	/
45	Dead	143		Het-Y	/	T-cell leukemia	/	/
46	Dead	192		Het-Y	/	T-cell leukemia	/	/
47	Dead	210		Het-Y	/	T-cell leukemia	/	/
48	Alive		250	Het-Y	/		/	Mixed lineage leukemia
49	Alive		250	Het-Y	/	/	/	/
50	Alive		250	Het-Y	/	/	/	/
51	Alive		250	Het-Y	/	/	/	/
52	Alive		250	Het-Y	/	/	/	/
53	Alive		250	Het-Y	/	/	/	/
54	Alive		250	Het-Y	/	/	/	/
55	Alive		250	Het-Y	/	/	/	/
56	Alive		250	Het-Y	/	/	/	/
57	Alive		250	Het-Y	/	/	/	/
58	Alive		250	Het-Y	/	/	/	/
59	Alive		250	Het-Y	/	/	/	/
60	Alive		250	Het-Y	/	/	/	/
61	Alive		250	Het-Y	/	/	/	/
62	Alive		250	Het-Y	/	/	/	/
63	Alive		250	Het-Y	/	/	/	/
64	Alive		250	Het-Y	/	/	/	/
65	Alive		250	Het-Y	/	/	/	/
66	Alive		250	Het-Y	/	/	/	/
67	Alive		250	Het-Y	/	/	/	/
68	Alive		250	Het-Y	/	/	/	/
69	Alive		250	Het-Y	/	/	/	/
70	Alive		250	Het-Y	/	/	/	/
71	Alive		250	Het-Y	/	/	/	/
72	Alive		250	Het-Y	/	/	/	/
73	Alive		250	Het-Y	/	/	/	/
74	Alive		250	Het-Y	/	/	/	/
75	Alive		250	Het-Y	/	/	/	/
76	Dead	13		Hom-Y	Engraftment failure	/	/	/
77	Dead	13		Hom-Y	Engraftment failure	/	/	/
78	Dead	14		Hom-Y	Engraftment failure	/	/	/
79	Dead	14		Hom-Y	Engraftment failure	/	/	/
80	Dead	19		Hom-Y	Engraftment failure	/	/	/
81	Dead	27		Hom-Y	Engraftment failure	/	/	/
82	Dead	42		Hom-Y	Engraftment failure	/	/	/
83	Dead	108		Hom-Y	/	/	Anemia	/
84	Dead	151		Hom-Y	/	/	/	cause of death unknown
85	Dead	204		Hom-Y	/	/	/	cause of death unknown
86	Dead	205		Hom-Y	/	/	Anemia	/
87	Dead	217		Hom-Y	/	T-cell leukemia	/	/
88	Dead	239		Hom-Y	/	Leukemia	/	/
89	Alive		250	Hom-Y	/	/	/	/
90	Alive		250	Hom-Y	/	/	/	Increased blasts
91	Alive		250	Hom-Y	/	/	/	/
92	Alive		250	Hom-Y	/	/	/	/
93	Alive		250	Hom-Y	/	/	/	/
94	Alive		250	Hom-Y	/	/	/	/
95	Alive		250	Hom-Y	/	/	/	/
96	Alive		250	Hom-Y	/	/	/	/
97	Alive		250	Hom-Y	/	/	/	/
98	Alive		250	Hom-Y	/	/	/	/
99	Alive		250	Hom-Y	/	/	/	/
100	Alive		250	Hom-Y	/	/	/	/
101	Alive		250	Hom-Y	/	/	/	/
102	Alive		250	Hom-Y	/	/	/	/
103	Alive		250	Hom-Y	/	/	/	/
104	Alive		250	Hom-Y	/	/	/	/
105	Alive		250	Hom-Y	/	/	/	/
106	Alive		250	Hom-Y	/	/	/	/
107	Dead	22		WT-Nmyc	Engraftment failure	/	/	/
108	Dead	31		WT-Nmyc	Engraftment failure	/	/	/
109	Dead	39		WT-Nmyc	Engraftment failure	/	/	/
110	Dead	47		WT-Nmyc	Engraftment failure	/	/	/
111	Dead	49		WT-Nmyc	/	Mixed lineage leukemia	/	/
112	Dead	49		WT-Nmyc	/	T-cell leukemia	/	/
113	Dead	49		WT-Nmyc	Engraftment failure	/	/	/
114	Dead	52		WT-Nmyc	/	Myeloid leukemia	/	/
115	Dead	54		WT-Nmyc	/	Myeloid leukemia	/	/
116	Dead	57		WT-Nmyc	/	Myeloid leukemia	/	/
117	Dead	63		WT-Nmyc	/	Myeloid leukemia	/	/
118	Dead	63		WT-Nmyc	/	B-cell leukemia	/	/
119	Dead	64		WT-Nmyc	/	Myeloid leukemia	/	/
120	Dead	64		WT-Nmyc	/	Myeloid leukemia	/	/
121	Dead	65		WT-Nmyc	/	Myeloid leukemia	/	/
122	Dead	67		WT-Nmyc	/	Mixed lineage leukemia	/	/
123	Dead	68		WT-Nmyc	/	T-cell leukemia	/	/
124	Dead	69		WT-Nmyc	/	B-cell leukemia	/	/
125	Dead	71		WT-Nmyc	/	T-cell leukemia	/	/
126	Dead	72		WT-Nmyc	/	Myeloid leukemia	/	/
127	Dead	73		WT-Nmyc	/	Undetermined origin	/	/
128	Dead	73		WT-Nmyc	/	Mixed lineage leukemia	/	/
129	Dead	73		WT-Nmyc	/	T-cell leukemia	/	/
130	Dead	73		WT-Nmyc	/	Undetermined origin	/	/
131	Dead	74		WT-Nmyc	/	T-cell leukemia	/	/
132	Dead	74		WT-Nmyc	/	Mixed lineage leukemia	/	/
133	Dead	75		WT-Nmyc	/	Mixed lineage leukemia	/	/
134	Dead	75		WT-Nmyc	/	Mixed lineage leukemia	/	/
135	Dead	79		WT-Nmyc	/	Myeloid leukemia	/	/
136	Dead	80		WT-Nmyc	/	Mixed lineage leukemia	/	/
137	Dead	80		WT-Nmyc	/	T-cell leukemia	/	/
138	Dead	80		WT-Nmyc	/	T-cell leukemia	/	/
139	Dead	80		WT-Nmyc	/	Mixed lineage leukemia	/	/
140	Dead	80		WT-Nmyc	/	Undetermined origin	/	/
141	Dead	80		WT-Nmyc	/	Mixed lineage leukemia	/	/
142	Dead	80		WT-Nmyc	/	B-cell leukemia	/	/
143	Dead	82		WT-Nmyc	/	Mixed lineage leukemia	/	/
144	Dead	82		WT-Nmyc	/	Mixed lineage leukemia	/	/
145	Dead	86		WT-Nmyc	/	B-cell leukemia	/	/
146	Dead	87		WT-Nmyc	/	Mixed lineage leukemia	/	/
147	Dead	88		WT-Nmyc	/	T-cell leukemia	/	/
148	Dead	88		WT-Nmyc	/	Mixed lineage leukemia	/	/
149	Dead	88		WT-Nmyc	/	T-cell leukemia	/	/
150	Dead	89		WT-Nmyc	/	T-cell leukemia	/	/
151	Dead	91		WT-Nmyc	/	Mixed lineage leukemia	/	/
152	Dead	95		WT-Nmyc	/	T-cell leukemia	/	/
153	Dead	95		WT-Nmyc	/	Mixed lineage leukemia	/	/
154	Dead	95		WT-Nmyc	/	Mixed lineage leukemia	/	/
155	Dead	96		WT-Nmyc	/	T-cell leukemia	/	/
156	Dead	96		WT-Nmyc	/	T-cell leukemia	/	/
157	Dead	97		WT-Nmyc	/	Myeloid leukemia	/	/
158	Dead	97		WT-Nmyc	/	T-cell leukemia	/	/
159	Dead	102		WT-Nmyc	/	Undetermined origin	/	/
160	Dead	102		WT-Nmyc	/	Undetermined origin	/	/
161	Dead	103		WT-Nmyc	/	Myeloid leukemia	/	/
162	Dead	103		WT-Nmyc	/	Mixed lineage leukemia	/	/
163	Dead	103		WT-Nmyc	/	T-cell leukemia	/	/
164	Dead	104		WT-Nmyc	/	Mixed lineage leukemia	/	/
165	Dead	104		WT-Nmyc	/	Mixed lineage leukemia	/	/
166	Dead	105		WT-Nmyc	/	Mixed lineage leukemia	/	/
167	Dead	107		WT-Nmyc	/	Undetermined origin	/	/
168	Dead	118		WT-Nmyc	/	Myeloid leukemia	/	/
169	Dead	123		WT-Nmyc	/	Myeloid leukemia	/	/
170	Dead	132		WT-Nmyc	/	T-cell leukemia	/	/
171	Dead	137		WT-Nmyc	/	Undetermined origin	/	/
172	Dead	143		WT-Nmyc	/	T-cell leukemia	/	/
173	Dead	143		WT-Nmyc	/	Myeloid leukemia	/	/
174	Dead	150		WT-Nmyc	/	T-cell leukemia	/	/
175	Dead	154		WT-Nmyc	/	Undetermined origin	/	/
176	Dead	158		WT-Nmyc	/	T-cell leukemia	/	/
177	Dead	202		WT-Nmyc	/	Leukemia	/	/
178	Dead	215		WT-Nmyc	/	T-cell leukemia	/	/
179	Dead	223		WT-Nmyc	/	/	/	cause of death unknown
180	Dead	236		WT-Nmyc	/	/	/	cause of death unknown
181	Alive		250	WT-Nmyc	/	/	/	/
182	Alive		250	WT-Nmyc	/	/	/	/
183	Alive		250	WT-Nmyc	/	/	/	/
184	Alive		250	WT-Nmyc	/	/	/	/
185	Alive		250	WT-Nmyc	/	/	/	/
186	Alive		250	WT-Nmyc	/	/	/	/
187	Alive		250	WT-Nmyc	/	/	/	/
188	Alive		250	WT-Nmyc	/	/	/	/
189	Dead	32		Het-Nmyc	Engraftment failure	/	/	/
190	Dead	39		Het-Nmyc	/	Undetermined origin	/	/
191	Dead	39		Het-Nmyc	Engraftment failure	/	/	/
192	Dead	42		Het-Nmyc	/	Myeloid leukemia	/	/
193	Dead	42		Het-Nmyc	Engraftment failure	/	/	/
194	Dead	44		Het-Nmyc	/	Myeloid leukemia	/	/
195	Dead	45		Het-Nmyc	/	Undetermined origin	/	/
196	Dead	45		Het-Nmyc	Engraftment failure	/	/	/
197	Dead	45		Het-Nmyc	Engraftment failure	/	/	/
198	Dead	48		Het-Nmyc	/	Undetermined origin	/	/
199	Dead	52		Het-Nmyc	/	Myeloid leukemia	/	/
200	Dead	52		Het-Nmyc	/	Myeloid leukemia	/	/
201	Dead	53		Het-Nmyc	/	Myeloid leukemia	/	/
202	Dead	55		Het-Nmyc	/	T-cell leukemia	/	/
203	Dead	61		Het-Nmyc	/	B-cell leukemia	/	/
204	Dead	63		Het-Nmyc	/	B-cell leukemia	/	/
205	Dead	66		Het-Nmyc	/	Myeloid leukemia	/	/
206	Dead	66		Het-Nmyc	/	Myeloid leukemia	/	/
207	Dead	67		Het-Nmyc	/	Myeloid leukemia	/	/
208	Dead	68		Het-Nmyc	/	B-cell leukemia	/	/
209	Dead	69		Het-Nmyc	/	Mixed lineage leukemia	/	/
210	Dead	74		Het-Nmyc	/	T-cell leukemia	/	/
211	Dead	74		Het-Nmyc	/	Undetermined origin	/	/
212	Dead	74		Het-Nmyc	/	T-cell leukemia	/	/
213	Dead	76		Het-Nmyc	/	Mixed lineage leukemia	/	/
214	Dead	80		Het-Nmyc	/	T-cell leukemia	/	/
215	Dead	80		Het-Nmyc	/	T-cell leukemia	/	/
216	Dead	81		Het-Nmyc	/	T-cell leukemia	/	/
217	Dead	81		Het-Nmyc	/	T-cell leukemia	/	/
218	Dead	81		Het-Nmyc	/	Myeloid leukemia	/	/
219	Dead	81		Het-Nmyc	/	Undetermined origin	/	/
220	Dead	84		Het-Nmyc	/	T-cell leukemia	/	/
221	Dead	84		Het-Nmyc	/	B-cell leukemia	/	/
222	Dead	89		Het-Nmyc	/	Myeloid leukemia	/	/
223	Dead	89		Het-Nmyc	/	T-cell leukemia	/	/
224	Dead	90		Het-Nmyc	/	T-cell leukemia	/	/
225	Dead	90		Het-Nmyc	/	Undetermined origin	/	/
226	Dead	91		Het-Nmyc	/	T-cell leukemia	/	/
227	Dead	91		Het-Nmyc	/	Mixed lineage leukemia	/	/
228	Dead	91		Het-Nmyc	/	Mixed lineage leukemia	/	/
229	Dead	96		Het-Nmyc	/	Mixed lineage leukemia	/	/
230	Dead	98		Het-Nmyc	/	T-cell leukemia	/	/
231	Dead	98		Het-Nmyc	/	T-cell leukemia	/	/
232	Dead	98		Het-Nmyc	/	Mixed lineage leukemia	/	/
233	Dead	99		Het-Nmyc	/	Undetermined origin	/	/
234	Dead	101		Het-Nmyc	/	T-cell leukemia	/	/
235	Dead	102		Het-Nmyc	/	T-cell leukemia	/	/
236	Dead	103		Het-Nmyc	/	Mixed lineage leukemia	/	/
237	Dead	105		Het-Nmyc	/	Mixed lineage leukemia	/	/
238	Dead	105		Het-Nmyc	/	B-cell leukemia	/	/
239	Dead	109		Het-Nmyc	/	T-cell leukemia	/	/
240	Dead	109		Het-Nmyc	/	Mixed lineage leukemia	/	/
241	Dead	116		Het-Nmyc	/	T-cell leukemia	/	/
242	Dead	121		Het-Nmyc	/	Undetermined origin	/	/
243	Dead	122		Het-Nmyc	/	T-cell leukemia	/	/
244	Dead	123		Het-Nmyc	/	T-cell leukemia	/	/
245	Dead	127		Het-Nmyc	/	Mixed lineage leukemia	/	/
246	Dead	130		Het-Nmyc	/	T-cell leukemia	/	/
247	Dead	131		Het-Nmyc	/	/	/	cause of death unknown
248	Dead	135		Het-Nmyc	/	Mixed lineage leukemia	/	/
249	Dead	149		Het-Nmyc	/	/	/	cause of death unknown
250	Dead	151		Het-Nmyc	/	T-cell leukemia	/	/
251	Dead	153		Het-Nmyc	/	T-cell leukemia	/	/
252	Dead	180		Het-Nmyc	/	T-cell leukemia	/	/
253	Dead	196		Het-Nmyc	/	T-cell leukemia	/	/
254	Dead	205		Het-Nmyc	/	T-cell leukemia	/	/
255	Dead	217		Het-Nmyc	/	Undetermined origin	/	/
256	Alive		250	Het-Nmyc	/	/	/	/
257	Alive		250	Het-Nmyc	/	/	/	/
258	Alive		250	Het-Nmyc	/	/	/	/
259	Alive		250	Het-Nmyc	/	/	/	/
260	Alive		250	Het-Nmyc	/	/	/	/
261	Alive		250	Het-Nmyc	/	/	/	/
262	Alive		250	Het-Nmyc	/	/	/	/
263	Alive		250	Het-Nmyc	/	/	/	/
264	Alive		250	Het-Nmyc	/	/	/	/
265	Alive		250	Het-Nmyc	/	/	/	/
266	Alive		250	Het-Nmyc	/	/	/	/
267	Alive		250	Het-Nmyc	/	/	/	/
268	Alive		250	Het-Nmyc	/	/	/	/
269	Alive		250	Het-Nmyc	/	/	/	/
270	Alive		250	Het-Nmyc	/	/	/	/
271	Alive		250	Het-Nmyc	/	/	/	/
272	Dead	10		Hom-Nmyc	Engraftment failure	/	/	/
273	Dead	13		Hom-Nmyc	Engraftment failure	/	/	/
274	Dead	13		Hom-Nmyc	Engraftment failure	/	/	/
275	Dead	14		Hom-Nmyc	Engraftment failure	/	Anemia	/
276	Dead	14		Hom-Nmyc	Engraftment failure	/	/	/
277	Dead	18		Hom-Nmyc	Engraftment failure	/	Anemia	/
278	Dead	21		Hom-Nmyc	Engraftment failure	/	Anemia	/
279	Dead	21		Hom-Nmyc	Engraftment failure	/	Anemia	/
280	Dead	22		Hom-Nmyc	Engraftment failure	/	Anemia	/
281	Dead	22		Hom-Nmyc	Engraftment failure	/	Anemia	/
282	Dead	22		Hom-Nmyc	Engraftment failure	/	Anemia	/
283	Dead	23		Hom-Nmyc	Engraftment failure	/	Anemia	/
284	Dead	27		Hom-Nmyc	Engraftment failure	/	Anemia	/
285	Dead	27		Hom-Nmyc	Engraftment failure	/	Anemia	/
286	Dead	27		Hom-Nmyc	Engraftment failure	/	Anemia	/
287	Dead	28		Hom-Nmyc	Engraftment failure	/	Anemia	/
288	Dead	29		Hom-Nmyc	Engraftment failure	/	/	/
289	Dead	33		Hom-Nmyc	Engraftment failure	/	Anemia	/
290	Dead	35		Hom-Nmyc	Engraftment failure	/	Anemia	/
291	Dead	35		Hom-Nmyc	Engraftment failure	/	Anemia	/
292	Dead	38		Hom-Nmyc	Engraftment failure	/	Anemia	/
293	Dead	38		Hom-Nmyc	Engraftment failure	/	Anemia	/
294	Dead	63		Hom-Nmyc	/	/	Anemia	Increased blasts
295	Dead	68		Hom-Nmyc	/	/	Anemia	/
296	Dead	73		Hom-Nmyc	/	/	Anemia	/
297	Dead	73		Hom-Nmyc	/	/	Anemia	Increased blasts
298	Dead	74		Hom-Nmyc	/	T-cell leukemia	Anemia	/
299	Dead	76		Hom-Nmyc	/	/	Anemia	Increased blasts
300	Dead	80		Hom-Nmyc	/	Myeloid leukemia	Anemia	/
301	Dead	103		Hom-Nmyc	/	/	Anemia	/
302	Dead	103		Hom-Nmyc	/	T-cell leukemia	Anemia	/
303	Dead	103		Hom-Nmyc	/	Undetermined origin	/	/
304	Dead	106		Hom-Nmyc	/	/	Anemia	/
305	Dead	108		Hom-Nmyc	/	/	Anemia	Increased blasts
306	Dead	125		Hom-Nmyc	/	T-cell leukemia	Anemia	/
307	Dead	130		Hom-Nmyc	/	/	Anemia	Increased blasts
308	Dead	130		Hom-Nmyc	/	/	Anemia	Increased blasts
309	Dead	130		Hom-Nmyc	/	/	Anemia	/
310	Dead	136		Hom-Nmyc	/	Mixed lineage leukemia	/	/
311	Dead	136		Hom-Nmyc	/	/	Anemia	/
312	Dead	142		Hom-Nmyc	/	/	Anemia	Increased blasts
313	Dead	147		Hom-Nmyc	/	/	Anemia	/
314	Dead	147		Hom-Nmyc	/	T-cell leukemia	Anemia	/
315	Dead	149		Hom-Nmyc	/	/	Anemia	Increased blasts
316	Dead	151		Hom-Nmyc	/	/	Anemia	Increased blasts
317	Dead	170		Hom-Nmyc	/	/	Anemia	/
318	Dead	170		Hom-Nmyc	/	/	Anemia	/
319	Dead	181		Hom-Nmyc	/	/	/	Increased blasts
320	Dead	181		Hom-Nmyc	/	/	/	Increased blasts
321	Dead	186		Hom-Nmyc	/	/	/	Increased blasts
322	Dead	198		Hom-Nmyc	/	/	Anemia	Increased blasts
323	Dead	198		Hom-Nmyc	/	/	Anemia	Increased blasts
324	Dead	198		Hom-Nmyc	/	/	Anemia	Increased blasts
325	Dead	202		Hom-Nmyc	/	T-cell leukemia	/	/
326	Dead	204		Hom-Nmyc	/	T-cell leukemia	/	/
327	Dead	213		Hom-Nmyc	/	T-cell leukemia	/	/
328	Dead	215		Hom-Nmyc	/	/	Anemia	Increased blasts
329	Dead	215		Hom-Nmyc	/	/	Anemia	/
330	Dead	218		Hom-Nmyc	/	T-cell leukemia	/	/
331	Dead	221		Hom-Nmyc	/	/	Anemia	Increased blasts
332	Dead	221		Hom-Nmyc	/	/	Anemia	/
333	Dead	222		Hom-Nmyc	/	Mixed lineage leukemia	Anemia	/
334	Dead	225		Hom-Nmyc	/	Undetermined origin	/	/
335	Dead	231		Hom-Nmyc	/	T-cell leukemia	/	/
336	Dead	231		Hom-Nmyc	/	/	Anemia	/
337	Dead	237		Hom-Nmyc	/	Mixed lineage leukemia	Anemia	/
338	Dead	243		Hom-Nmyc	/	/	/	/
339	Dead	247		Hom-Nmyc	/	/	Anemia	Increased blasts
340	Dead	248		Hom-Nmyc	/	/	/	/
341	Dead	248		Hom-Nmyc	/	/	/	/
342	Dead	249		Hom-Nmyc	/	/	/	/
343	Dead	249		Hom-Nmyc	/	/	Anemia	Increased blasts
344	Alive		250	Hom-Nmyc	/	/	/	Increased blasts
345	Alive		250	Hom-Nmyc	/	/	Anemia	Increased blasts
346	Alive		250	Hom-Nmyc	/	/	/	Increased blasts
347	Alive		250	Hom-Nmyc	/	/	/	T-cell leukemia
348	Alive		250	Hom-Nmyc	/	/	/	Myeloid leukemia
349	Alive		250	Hom-Nmyc	/	/	/	Myeloid leukemia
350	Alive		250	Hom-Nmyc	/	/	/	/
351	Alive		250	Hom-Nmyc	/	/	/	/
352	Alive		250	Hom-Nmyc	/	/	/	/
353	Alive		250	Hom-Nmyc	/	/	/	/
354	Alive		250	Hom-Nmyc	/	/	/	/
355	Alive		250	Hom-Nmyc	/	/	/	/
356	Alive		250	Hom-Nmyc	/	/	/	/
357	Alive		250	Hom-Nmyc	/	/	/	/
358	Alive		250	Hom-Nmyc	/	/	/	/
359	Alive		250	Hom-Nmyc	/	/	/	/
360	Alive		250	Hom-Nmyc	/	/	/	/
