## Supplemental tables for "Somatic mtDNA Mutation Burden Shapes Metabolic Plasticity in Leukemogenesis": Table S3_Stats for glucose tracing exp.xlsx

### Sheet: Sheet3
Table 4S. P values for metabolites in Glucose tracing experiments
Metabolite	Isotopoloque	WT						Het						Hom						TTEST MYCN vs YFP			TTEST genotype in YFP			TTEST genotype in MYCN
		YFP			MYCN			YFP			MYCN			YFP			MYCN			WT MYCN vs YFP	Het MYCN vs YFP	Hom MYCN vs YFP	Het vs WT	Hom vs WT	Hom vs Het	Het vs WT	Hom vs WT	Hom vs Het
3PG	m+3	100	100	100	84.6791	85.1171	92.15	100	70.8655	87.926	92.0194	96.82	89.8933	83.4046	89.1794	93.2178	82.5142	88.5969	92.7125	0.00633905	0.487249	0.880284	0.179421	0.0160874	0.806245	0.152416	0.877989	0.239742
Asp	m+2	14.3787	13.9409	14.5342	19.2611	19.0991	19.1519	11.9844	12.2184	12.4584	18.0771	18.2368	18.3356	8.45868	8.21513	7.66879	7.69551	7.62128	7.57917	1.19328e-05	2.75116e-06	0.110535	0.0007736	3.02216e-05	0.00011009	0.000431913	3.98713e-09	2.22914e-08
Cit	m+2	13.5263	14.8706	15.5403	34.7657	34.0791	37.2562	13.2452	12.0972	12.5098	31.8405	31.1338	34.3966	10.6467	10.7504	8.31105	18.1418	20.3722	18.9625	5.24593e-05	4.55791e-05	0.000844971	0.0407502	0.00878072	0.0348167	0.103237	0.000154447	0.000360163
Fum	m+2	4.664	4.72253	6.78155	14.5849	14.6747	14.092	5.37744	4.21593	4.1468	13.3128	11.2196	12.9191	4.49247	5.31944	4.38438	4.37767	3.72518	4.78501	0.000228794	0.000473543	0.364992	0.370337	0.433881	0.774731	0.0420911	9.18117e-06	0.000327505
Glu	m+2	12.0593	11.8899	13.239	17.8442	17.3416	17.7878	9.93853	11.2902	11.3805	16.5522	16.9491	16.6066	6.81448	7.07983	5.77439	6.23138	6.29076	5.99918	0.000314196	0.000268753	0.401801	0.0726876	0.000554633	0.00215365	0.0090716	3.79188e-07	2.65782e-07
Lac	m+3	42.4568	56.6715	40.3179	74.7395	81.6676	76.8357	61.5168	52.3172	48.4586	79.2863	75.7805	79.9131	78.1403	74.4442	78.8677	88.8637	88.4256	88.3222	0.00481193	0.00403586	0.00117522	0.301807	0.00446743	0.00495532	0.822727	0.00632827	0.00140533
Ser	m+3	1.74027	1.89196	2.47515	15.7441	15.2137	17.5016	2.02082	2.06886	2.6925	9.94982	11.081	10.4128	2.18208	2.76027	2.47456	2.85734	2.88552	3.03893	4.14066e-05	3.09272e-05	0.061187	0.510076	0.018159	0.481954	0.00176909	4.45822e-05	2.24029e-05
